# *De novo*-designed minibinders expand the synthetic biology sensing repertoire

**DOI:** 10.1101/2024.01.12.575267

**Authors:** Zara Y. Weinberg, Sarah S. Soliman, Matthew S. Kim, Devan H. Shah, Irene P. Chen, Melanie Ott, Wendell A. Lim, Hana El-Samad

## Abstract

Synthetic and chimeric receptors capable of recognizing and responding to user-defined antigens have enabled “smart” therapeutics based on engineered cells. These cell engineering tools depend on antigen sensors which are most often derived from antibodies. Advances in the *de novo* design of proteins have enabled the design of protein binders with the potential to target epitopes with unique properties and faster production timelines compared to antibodies. Building upon our previous work combining a *de novo*-designed minibinder of the Spike protein of SARS-CoV-2 with the synthetic receptor synNotch (SARSNotch), we investigated whether minibinders can be readily adapted to a diversity of cell engineering tools. We show that the Spike minibinder LCB1 easily generalizes to a next-generation proteolytic receptor SNIPR that performs similarly to our previously reported SARSNotch. LCB1-SNIPR successfully enables the detection of live SARS-CoV-2, an improvement over SARSNotch which can only detect cell-expressed Spike. To test the generalizability of minibinders to diverse applications, we tested LCB1 as an antigen sensor for a chimeric antigen receptor (CAR). LCB1-CAR enabled CD8+ T cells to cytotoxically target Spike-expressing cells. We further demonstrate that two other minibinders directed against the clinically relevant epidermal growth factor receptor are able to drive CAR-dependent cytotoxicity with efficacy similar to or better than an existing antibody-based CAR. Our findings suggest that minibinders represent a novel class of antigen sensors that have the potential to dramatically expand the sensing repertoire of cell engineering tools.
