## Supplemental Table 1 - Constructs for "*De novo*-designed minibinders expand the synthetic biology sensing repertoire"

Construct	Name	Origin	MTK Part	Description
	SFFV::CD19-ECD::PDGFRb TM	Allen et al. 2022
pAN1029	CAR	This study	3B	CD8alpha-4-1BBIC-CD3zeta-4xGS chimeric antigen receptor lacking an extracellular antigen sensor for use in assembly of MTK transcriptional units
pMK833	SNIPR	This study	3B	SNIPR receptor comprised of CD8a hinge, human Notch1 transmembrane domain, human Notch2 juxtramembrane domain, and Gal4-VP64 transcriptional actuator domain. One of many such receptors described in Zhu, Liu et al. 2022. For use in assembly of MTK transcriptional units
pAN3136	anti-CD19 scFv	This study	3A	FMC63 anti-CD19 scFV with an terminal CD8a signal sequence for use in MTK transcriptional unit assembly
pZYW212	LCB1-Short	This study	3A	SS-Myc-LCB1-GGGGSGGGGS linker variant for use in MTK transcriptional unit assembly
pZYW213	LCB1-Long	This study	3A	SS-Myc-LCB1-GGGGSGGGGSGGGGSGGGGS linker variant for use in MTK transcriptional unit assembly
pZYW214	LCB1-Rigid	This study	3A	SS-Myc-LCB1-Fibcon linker variant for use in MTK transcriptional unit assembly
pMK1213	LS/RE Lenti Adapter	This study	678	MTK transcriptional unit vector for use with PaqCI-compatible destination vectors encoding a unit for a single TU final assembly
pMK1129	LS/R1 Lenti Adapter	This study	678	MTK transcriptional unit vector for use with PaqCI-compatible destination vectors encoding the first TU for a multi-TU assembly
pMK1130	L1/RE Lenti Adapter	This study	678	MTK transcriptional unit vector for use with PaqCI-compatible destination vectors encoding the second TU for a 2 TU assembly
pMK1131	L1/R2 Lenti Adapter	This study	678	MTK transcriptional unit vector for use with PaqCI-compatible destination vectors encoding encoding the second TU for a multi-TU assembly
pMK1132	L2/RE Lenti Adapter	This study	678	MTK transcriptional unit vector for use with PaqCI-compatible destination vectors encoding the third TU for a 3 TU assembly
pMK1101	Lentiviral Destination Backbone	This study	678	MTK destination vector derived from the pHR lentiviral transfer plasmid backbone with PaqCI sites flanking the transfer insertion site. For use in generating lentivirus encoding a single or multi-TU MTK assembly
pMK1341	EF1a::CD19-CAR::P2A-TagBFP	This study		Second generation lentivirus compatible transfer vector encoding an anti-CD19 CD8alpha-4-1BBIC-CD3zeta-4xGSchimeric antigen receptor with a TagBFP transduction marker
pZYW235	EF1a::LCB1-CAR::T2A-mCherry	This study		Second generation lentivirus compatible transfer vector encoding an EF1a-driven LCB1-coupled CD8alpha-4-1BBIC-CD3zeta-4xGS chimerica antigen receptor and an mCherry transduction marker
pZYW236	EF1a::LCB3-CAR::T2A-mCherry	This study		Second generation lentivirus compatible transfer vector encoding an EF1a-driven LCB3-coupled CD8alpha-4-1BBIC-CD3zeta-4xGS chimerica antigen receptor and an mCherry transduction marker
pZYW237	EF1a::LCB1-Short-CAR::T2A-mCherry	This study		Second generation lentivirus compatible transfer vector encoding an EF1a-driven LCB1-Short-coupled CD8alpha-4-1BBIC-CD3zeta-4xGS chimerica antigen receptor and an mCherry transduction marker
pZYW238	EF1a::LCB1-Long-CAR::T2A-mCherry	This study		Second generation lentivirus compatible transfer vector encoding an EF1a-driven LCB1-Long-coupled CD8alpha-4-1BBIC-CD3zeta-4xGS chimerica antigen receptor and an mCherry transduction marker
pZYW239	EF1a::LCB1-Rigid-CAR::T2A-mCherry	This study		Second generation lentivirus compatible transfer vector encoding an EF1a-driven LCB1-Rigid-coupled CD8alpha-4-1BBIC-CD3zeta-4xGS chimerica antigen receptor and an mCherry transduction marker
pZYW240	EF1a::LCB1-SynNotch::T2A-mCherry	This study		Second generation lentivirus compatible transfer vector encoding an LCB1-coupled SynNotch and an mCherry transduction marker
pZYW241	EF1a::LCB3-SynNotch::T2A-mCherry	This study		Second generation lentivirus compatible transfer vector encoding an LCB3-coupled SynNotch and an mCherry transduction marker
pZYW242	EF1a::LCB1-Short-SynNotch::T2A-mCherry	This study		Second generation lentivirus compatible transfer vector encoding an LCB1-Short-coupled SynNotch and an mCherry transduction marker
pZYW243	EF1a::LCB1-Long-SynNotch::T2A-mCherry	This study		Second generation lentivirus compatible transfer vector encoding an LCB1-Long-coupled SynNotch and an mCherry transduction marker
pZYW244	EF1a::LCB1-Rigid-SynNotch::T2A-mCherry	This study		Second generation lentivirus compatible transfer vector encoding an LCB1-Rigid-coupled SynNotch and an mCherry transduction marker
pZYW245	EF1a::LCB1-SNIPR::T2A-mCherry	This study		Second generation lentivirus compatible transfer vector encoding an LCB1-coupled SNIPR and an mCherry transduction marker
pZYW246	EF1a::LCB3-SNIPR::T2A-mCherry	This study		Second generation lentivirus compatible transfer vector encoding an LCB3-coupled SNIPR and an mCherry transduction marker
pZYW247	EF1a::LCB1-Short-SNIPR::T2A-mCherry	This study		Second generation lentivirus compatible transfer vector encoding an LCB1-Short-coupled SNIPR and an mCherry transduction marker
pZYW248	EF1a::LCB1-Long-SNIPR::T2A-mCherry	This study		Second generation lentivirus compatible transfer vector encoding an LCB1-Long-coupled SNIPR and an mCherry transduction marker
pZYW249	EF1a::LCB1-Rigid-SNIPR::T2A-mCherry	This study		Second generation lentivirus compatible transfer vector encoding an LCB1-Rigid-coupled SNIPR and an mCherry transduction marker
pZYW434	EGFRn_mb	This study	3A	Coding sequence of EGFRn_mb from Cao et al 2022 with an N-terminal CD8a signal sequence and Myc tag for use in assembly of MTK transcriptional units
pZYW435	EGFRc_mb	This study	3A	Coding sequence of EGFRc_mb from Cao et al 2022 with an N-terminal CD8a signal sequence and Myc tag for use in assembly of MTK transcriptional units
pZYW445	EF1a::EFGRn_mb-CAR::T2A-mCherry	This study		Second generation lentivirus compatible transfer vector encoding an EF1a-driven EGFRn_mb-coupled CD8alpha-4-1BBIC-CD3zeta-4xGS chimerica antigen receptor and an mCherry transduction marker
pZYW446	EF1a::EFGRc_mb-CAR::T2A-mCherry	This study		Second generation lentivirus compatible transfer vector encoding an EF1a-driven EGFRc_mb-coupled CD8alpha-4-1BBIC-CD3zeta-4xGS chimerica antigen receptor and an mCherry transduction marker
pKK508	PGK::P2224-CAR	This study		Second generation lentivirus compatible transfer vector encoding an PGK-driven P2224 scFv-coupled CD8alpha-4-1BBIC-CD3zeta-4xGS chimerica antigen receptor
pZYW044	LCB1	Weinberg et al. 2021	3A	Coding sequence of LCB1_v1.3 from Cao et al 2020 with an N-terminal CD8a signal sequence and Myc tag for use in assembly of MTK transcriptional units
pZYW045	LCB3	Weinberg et al. 2021	3A	Coding sequence of LCB3_v1.2 from Cao et al 2020 with an N-terminal CD8a signal sequence and Myc tag for use in assembly of MTK transcriptional units
pAN1031	SynNotch	Weinberg et al. 2021	3B	SynNotch receptor with a Gal4-VP64 transactivation domain lacking an extracellular antigen sensor for use in MTK transcriptional unit assembly
pZYW077	Spike	Weinberg et al. 2021	3A	HexaPro stabilized version of SARS-CoV-2 Spike protein with an N-terminal CD8a signal sequence and Myc tag for use in MTK transcriptional unit assembly
pZYW025	PDGFR	Weinberg et al. 2021	3B	The transmembrane domain of PDGFRb for surface display of an antigen, for use in MTK transcriptional unit assembly
pAN3844	T2A-mCherry	Weinberg et al. 2021	4A	A T2A proteolytic peptide followed by an mCherry, for use as an expression marker in MTK transcriptional unit assembly
pZYW079	EF1a::Spike-PDGFR::T2A-mCherry	Weinberg et al. 2021		Second generation lentivirus compatible transfer vector encoding the extracellular domain of SARS-CoV-2 Spike displayed b y a PDGFRb transmembrane domain and an mCherry transduction marker
pRL407	Gal4UAS-pybTATA::TagBFP::pPGK::mCitrine	Zhu, Liu, et al. 2022		Second generation lentivirus compatible transfer vector encoding an inducible TagBFP downstream of the Gal4 upstream activating sequence and ybTATA minimal promoter along with a PGK promoter-drive mCitrine transduction marker
